# MateR: a novel framework for computing the usefulness criterion and applying genomic mating

**DOI:** 10.1101/2025.09.24.678244

**Authors:** Javier Fernández-González, Seifelden M. Metwally, Julio Isidro y Sánchez

## Abstract

Genomic mating uses genome-wide information to design crosses that maximize genetic gain while managing diversity. Expected gain is often predicted through the usefulness criterion, which depends on family means and variances. However, existing equations mix incompatible parametrizations when considering dominance effects. Furthermore, diversity control is often tuned with metrics that lack a direct link to loss of additive variation and long-term gain. We derived equations that compute family mean and within-family variance consistently under breeding and genotypic parametrizations by computing locus-specific values using genotypic frequencies and propagating them to the entire genome through linkage disequilibrium covariances. We also developed a diversity metric that estimates the proportion of additive standard deviation lost and integrated both advances into the MateR software. We evaluated performance in simulated diploid and autotetraploid crop populations across multiple breeding schemes and against existing tools. The new equations predicted family means and variances with near-perfect accuracy when true QTL effects were known. With estimated marker effects, correlations were roughly 0.55–0.90 for family mean and about 0.25 for within-family standard deviation. The diversity metric matched the expected loss of additive standard deviation under random sampling and tracked loss of genic variance under selection. This framework unifies prediction of cross usefulness under dominance and supplies an interpretable diversity control directly tied to long-term gain. Implemented in MateR, it applies to diploids and autopolyploids and accommodates common breeding program constraints, including hybrid schemes and testers.
