## Supplementary Files 1 and 2. Description available in manuscript for "MateR: a novel framework for computing the usefulness criterion and applying genomic mating": Supplementary_File_2.xlsx

### Sheet: Sheet1
			Mate Selection Index	GenomicMating	AlphaMate	predCrossVar	SimpleMating	COMA	MateR
	Reference		Kinghorn 2011	Akdemir and Isidro y Sánchez 2016. We will only cover methods 1 and 3 here. Method 2 is more similar to SimpleMating. We will put an asterisk every time the answer is different for method 2.	Gorjanc and Hickey, 2018	Wolfe et al. 2021	Peixoto et al. 2024	Endelman, 2025	Fernández-González et al. 2025
	Fintess Function	Value to maximize	Family mean	Weighted sum of family mean, family variance and across-family variance.	Family mean	Simplified usefulness	Simplified Usefulness	Family mean	Usefulness
		Constraints	Genetic diversity (inbreeding)	Genetic diversity (inbreeding)	Genetic diversity (inbreeding)	Not Implemented	Genetic diversity (inbreeding)	Genetic diversity (inbreeding)	Genetic diversity (inbreeding)
			Number of matings	Number of matings	Number of matings		Number of matings	Number of matings (indirectly, just multiply vector of proportions by desired number of matings and round)	Number of matings
			Maximum number of times each parent can be used (optional)	Minimum number of unique parents in the solution (optional)	Maximum number of times each parent can be used (required)		Maximum number of times each parent can be used (required)	Maximum number of times each parent can be used (very flexible, individual limits to different parents can be given)	Maximum number of times each parent can be used (optional. Very flexible, individual limits to different parents can be given)
			Minimum number of times each parent must be used (optional)	Allowance of selfing	Minimum number of times each parent must be used (required)		Minimum number of times each parent must be used (required)	Minimum number of times each parent must be used (very flexible, individual limits to different parents can be given)	Number of families desired (optional)
			Grouping constraints. The parental pool is divided into clusters. Then, the number of crosses to make between each pair of groups can be set.	Separate sexes or diallel?	Allowance of selfing		Fully customizable allowed crosses. Separate sexes, diallel or any other set of candidates	Separate sexes or diallel?	Allowance of selfing
					Allowance of replication of a cross				Allowance of replication of a cross
					Separate sexes or diallel?				Fully customizable allowed crosses. Separate sexes, diallel or any other set of candidates
	Main Inputs	Parental genotypic values	Yes	Allowed, but using them disables within-family vairance	Yes	No	Allowed, but using them disables within-family vairance	Yes	No
		Marker effects	No	Yes	No	Yes	Yes	No	Yes
		Relationship matrix	Yes	Yes	Yes	No	Yes	Yes	Yes
		Maximum allowed inbreeding	Yes	Yes	Yes	No	No	Yes	Yes
		phasing information	No	No	No	Yes (required)	No	No	Yes (optional)
		Recombination frequencies	No	No*	No	Yes	Yes	No	Yes (optional)
		Multi-trait selection index	No	No (I think it relies on multi-objective optimization and Pareto front for multi-trait)	No	Yes	Yes	No	Yes (optional)
	Parametrization of additive and dominance effects (breeding or genotypic?)		Breeding or Genotypic. If you provide breeding values as input, you are using the breeding parametrization. If you provide strictly additive values as input, you are using the genotypic one.	Breeding or Genotypic. If you provide average effects as input, you are using the breeding parametrization. If you provide strictly additive marker effects as input, you are using the genotypic one.	Breeding or Genotypic. If you provide breeding values as input, you are using the breeding parametrization. If you provide strictly additive values as input, you are using the genotypic one.	Badly mixes up both parametrizations. It uses a formula for family mean that assumes genotypic parametrization, but it also assumes independent additive and dominance values (only true in the breeding parametrization and under Hardy-Weinberg equilibrium)	Badly mixes up both parametrizations. It uses a formula for family mean that assumes genotypic parametrization, but it also assumes independent additive and dominance values (only true in the breeding parametrization and under Hardy-Weinberg equilibrium)	Breeding or Genotypic. If you provide breeding values as input, you are using the breeding parametrization. If you provide strictly additive values as input, you are using the genotypic one.	Supports both. It has an argument letting you choose which one you prefer. Make sure to provide marker effects compatible with the chosen parametrization.
	Allows multi-trait		Yes (a multi-trait index score can be given as input instead of the parental breeding values)	Yes	Yes (a multi-trait index score can be given as input instead of the parental breeding values)	Yes	Yes	Yes (a multi-trait index score can be given as input instead of the parental genoptypic values)	Yes
	Allows dominance		No (only the part of the dominance that is captured by parental breeding values can be accounted)	No	No (only the part of the dominance that is captured by parental breeding values can be accounted)	Yes (only in F1). Relies on wrong Falconer formula	Yes (only in F1). Relies on wrong Falconer formula	Yes (you can either provide additive breeding values or non-additive genotypic values for each candidate cross)	Yes
	Ploidy allowed		Any	Any	Any	Diploid	Diploid	Any (extensive mathematical framework for it)	Diploid
						Allopolyploid	Allopolyploid		Allopolyploid
									Autotetraploid
	Repetition allowed (i.e., variable family size)		I'm not sure, but it does not make sense to allow for replication when within-family variance is not considered	Yes	Yes, although it does not make sense to allow for replication when within-family variance is not considered	Not implemented	No	Yes	Yes
	Breeding schemes allowed	Line	Yes	Yes	Yes	No	Yes	Yes	Yes
		Clonal	Yes	Yes	Yes	Yes	Yes	Yes	Yes
		Hybrid, genomic mating in parental pools	Partially. If general combining abilities are provided as parental breeding values, it will get the mating plan that maximizes it. However, it will be unable to consider specific combining ability with the other heterotic pool.	Partially. You can only maximize additive values within the parental pool, ignoring how complementary they are to the other heterotic pool.	Partially. If general combining abilities are provided as parental breeding values, it will get the mating plan that maximizes it. However, it will be unable to consider specific combining ability with the other heterotic pool.	No	Partially. You can only maximize additive values within the parental pool, ignoring how complementary they are to the other heterotic pool.	Partially. If general combining abilities are provided as parental breeding values, it will get the mating plan that maximizes it. However, it will be unable to consider specific combining ability with the other heterotic pool.	Yes
		Hybrid, optimal crosses to generate hybrids	No	Yes	No	No	Yes	Yes	Yes
	Family Mean Computation		Mid-parental value	Mid-parental value	I was unable to find it. I assume they use Mid-parental value	From allele frequencies in the parents.	From allele frequencies in the parents.	Additive plus dominance. The package does not have a function to compute it, I believe that you have to manually impelent the equations from the paper.	From family genotypic frequencies. Accurate
	Within-Family Variance	LD from phasing	Not implemented	No*	Not implemented	Yes	Yes	Not implemented	Yes
		LD approximation without phasing		No*		No	Yes		Yes
		Ignore LD		Yes		No	No		Yes
		LD decay from recombinations		No*		Lehermeier et al. 2017 equations	Lehermeier et al. 2017 equations		Lehermeier et al. 2017 equations
		Additive variance		Uses within-locus variances. Due to typo in formula, it gets a variance 4 times greater of what it should be		Uses across-loci covariances and marker effects. Not accurate due to simplistic usage of parental allelic frequencies	Uses across-loci covariances and marker effects. Accurate		Uses within-locus variances and across-loci correlations. Accurate
		Dominance variance		No		Uses across-loci covariances and marker effects. Not accurate due to simplistic usage of parental allelic frequencies	Uses a very weird approach based on the liknage disequilibrium matrix		Uses within-locus variances and across-loci correlations. Accurate
		Integration of additive and dominance		No		Does not account for non-independence of additive and dominance. Inaccurate	Does not account for non-independence of additive and dominance. Inaccurate		Accounts for non-independence of additive and dominance. Accurate
		Negative Variances		Impossible		Possible	Impossible		Impossible
	Usefulness criterion	Within-family sd		Yes		Yes	Yes		Yes
		Within-family intensity of selection		No (uses a weighting parameter that has to be tuned)		Yes, flexible for each family	Yes, same value for all families		Yes, flexible for each family
		Within-family accuracy		No (uses a weighting parameter that has to be tuned)		No (equivalent to assuming it to be 1)	Assumed to be 1 (equivalent to not accounting for it)		Yes, user-defined
	Across-family diversity		Relationships in the entire population. Interpreted using degrees. 0 degrees corresponds to maximizing gain only. 90 degrees corresponds to maximizing genetic diversity only.	Genomic relationships in the entire population. Not easily interpretable, requires tuning or Pareto front.	Relationships in the entire population. Interpreted using degrees. 0 degrees corresponds to maximizing gain only. 90 degrees corresponds to maximizing genetic diversity only.	Not implemented	Pairwise genomic relationships between the two parents of each family. Not easily interpretable, requires tuning.	Genomic relationships in the entire population. Interpretable as inbreeding rate to facilitate tuning.	Genomic relationships in the entire population. Interpretable as proportion of additive standard deviation lost to facilitate tuning
	Heuristic	Type	Differential evolution	Genetic algorithm or Multi-objective	Differential Evolution	Not implemented	Simplistic iterative selection (greedy algorithm)	Convex Optimization	TrainSel (genetic algorithm + simulated annealing)
		Is global optimum reached?	No, but it should be close	No, but it should be close	No, but it should be close	Not implemented	No, but it may be close	Yes	No, but it should be close
		Computational time	Intermediate	Intermediate	Intermediate	Not full optimization implemented	Fast	Fast	Intermediate
